# Comparative genomic analyses and a novel linkage map for cisco (*Coregonus artedi*) provide insights into chromosomal evolution and rediploidization across salmonids

**DOI:** 10.1101/834937

**Authors:** Danielle M. Blumstein, Matthew A. Campbell, Matthew C. Hale, Ben J. G. Sutherland, Garrett J. McKinney, Wendylee Stott, Wesley A. Larson

## Abstract

Whole-genome duplication (WGD) is hypothesized to be an important evolutionary mechanism that can facilitate adaptation and speciation. Genomes that exist in states of both diploidy and residual tetraploidy are of particular interest, as mechanisms that maintain the ploidy mosaic after WGD may provide important insights into evolutionary processes. The Salmonidae family exhibits residual tetraploidy, and this, combined with the evolutionary diversity formed after an ancestral autotetraploidization event, makes this group a useful study system. In this study, we generate a novel linkage map for cisco (*Coregonus artedi*), an economically and culturally important fish in North America and a member of the subfamily Coregoninae, which previously lacked a high-density haploid linkage map. We also conduct comparative genomic analyses to refine our understanding of chromosomal fusion/fission history across salmonids. To facilitate this comparative approach, we use the naming strategy of protokaryotype identifiers (PKs) to associate duplicated chromosomes to their putative ancestral state. The female linkage map for cisco contains 20,292 loci, 3,225 of which are likely within residually tetraploid regions. Comparative genomic analyses revealed that patterns of residual tetrasomy are generally conserved across species, although interspecific variation persists. To determine the broad-scale retention of residual tetrasomy across the salmonids, we analyze sequence similarity of currently available genomes and find evidence of residual tetrasomy in seven of the eight chromosomes that have been previously hypothesized to show this pattern. This interspecific variation in extent of rediploidization may have important implications for understanding salmonid evolutionary histories and informing future conservation efforts.
