## Supplemental File 2 for "Comparative genomic analyses and a novel linkage map for cisco (*Coregonus artedi*) provide insights into chromosomal evolution and rediploidization across salmonids"

### Sheet: Sheet1
S2. Sampling information for cisco (Coregonus artedi) families collected from Lake Huron and the number of individuals used. The number of offspring shown only includes those used for mapping after the removal of individuals with low sequencing coverage. The numbers of SNPs shown include those retained following quality control filtering but before inclusion in linkage mapping.
Family	Ploidy	Number of Individuals	Sequencing method	Average reads/ individual	Number of SNPs
P46	Haploid	111	HiSeq4000	3140000	23109
P47	Haploid	80	HiSeq4000	3050000	22601
P95	Haploid	139	HiSeq4000	4300000	25033
18-P7	Diploid	81	HiSeq4000	4780000	28817
24-P2	Diploid	84	HiSeq4000	4430000	22815
24-P7	Diploid	95	HiSeq4000	5510000	29698
24-P9	Diploid	73	HiSeq4000	4980000	30291
Total		663			49998
