## Supplemental File 6 for "Comparative genomic analyses and a novel linkage map for cisco (*Coregonus artedi*) provide insights into chromosomal evolution and rediploidization across salmonids"

### Sheet: Sheet1
S6: Probable metacentric chromosomes from the mapcomp analysis for coregonids.
Cisco	European Whitefish	Lake Whitefish
Cart01	Calb01	Cclu01
Cart02	Calb02	Cclu02
Cart03	Calb03	Cclu04
Cart04	Calb09	Cclu05
Cart05	Calb13	Cclu06
Cart06	Calb15	Cclu24
Cart07	Calb20
Cart08
