## Supplemental File 7 for "Comparative genomic analyses and a novel linkage map for cisco (*Coregonus artedi*) provide insights into chromosomal evolution and rediploidization across salmonids"

### Sheet: Sheet1
S7. Homeologous chromosome pairs for currently available haploid linkage maps and the number of maker pairs supporting homeology (Kodama, et al. 2014; Larson, et al. 2015; Tarpey, et al. 2017; Waples, et al. 2016). Homologous chromosomes are named according to the corresponding Northern Pike linkage group Protokaryotype ID (PK).
Protokaryotype	C. art	O. tsh	O. gor	O. ner	O. kis	O. ket
1	6	2	-	-	-	-
2	69	165	68	13	15	10
3	2	1	-	-	-	-
4	2	-	-	-	-	-
5	1	-	-	-	-	-
6	42	95	34	6	17	6
7	1	-	-	-	-	-
8	-	-	-	-	-	-
9	86	126	45	17	15	12
10	5	-	-	-	-	-
11	46	161	65	10	7	6
12	-	-	-	-	-	-
13	-	-	-	-	-	-
14	-	1	-	-	-	-
15	1	-	-	-	-	-
16	-	-	-	-	-	-
17	4	-	-	-	-	-
18	3	-	-	-	-	-
19	1	-	-	-	-	-
20	52	123	56	19	11	10
21	2	-	-	-	-	-
22	-	117	39	9	10	13
23	58	131	54	9	16	12
24	1	-	-	-	-	-
25	-	108	9	11	9	8
