## Supplemental File 8 for "Comparative genomic analyses and a novel linkage map for cisco (*Coregonus artedi*) provide insights into chromosomal evolution and rediploidization across salmonids"

### Sheet: Sheet1
S8. Homeologous chromosome pairs for all available salmonid genomic resources.
Pike	Lake whitefish	Cisco	European whitefish	Atlantic salmon	Brown trout	Brook trout	Arctic charr	Chinook salmon	Rainbow trout	Coho salmon	Sockeye salmon	Pink salmon	Chum salmon	Grayling
1.1	Cclu28	Cart23	Calb16	Ssa20b	BT-34	Sf25	AC22	Ots13q	Omy27	Co15b	On11a	Og13b	Ok18	1A
1.2	Cclu35	Cart14	Calb33	Ssa09c	BT-23a	Sf38	AC04p	Ots14q	Omy24	Co18a	On14b	Og19b	Ok01a	1B
2.1	Cclu04a	Cart01a	Calb02	Ssa26	BT-13	Sf06a	AC15q	Ots04q	Omy06b	Co03b	On27a	Og04b	Ok14b	2A
2.2	Cclu04b	Cart12	Calb02	Ssa11a	BT-36a	Sf28	AC10	Ots12q	Omy26	Co08b	On28a	Og05b	Ok02b	2B
3.1	Cclu25	Cart25	Calb19	Ssa14a	BT-32	Sf22	AC19	Ots10q	Omy08b	Co30	On29	Og22	Ok23	3A
3.2	Cclu26	Cart26	Calb22	Ssa03a	BT-18	Sf11	AC32	Ots28	Omy28	Co27	On20b	Og08a	Ok15	3B
4.1	Cclu16	Cart30	Calb29	Ssa09b	BT-23b	Sf33	AC08a	Ots08q	Omy25a	Co15a	On05a	Og23a	Ok30a	4A
4.2	Cclu29	Cart21	Calb30	Ssa05a	BT-11a	Sf07b	AC06.2	Ots21	Omy14b	Co19b	On06b	Og13a	Ok04b	4B
5.1	Cclu05a	Cart06b	Calb01a	Ssa19b		Sf01a	AC18a	Ots24	Omy16a	Co20a	On23b	Og11b	Ok03	5A
5.2	Cclu15	Cart18	Calb40	Ssa28	BT-40a	Sf27	AC08b	Ots25	Omy20	Co25	On16	Og07a	Ok24	5B
6.1	Cclu05b	Cart06a	Calb01b	Ssa01b	BT-30	Sf01b	AC18b	Ots01q	Omy23	Co11a	On28b	Og06b	Ok02a	6A
6.2	Cclu05c	Cart15	Calb27	Ssa18a	BT-28	Sf36	AC25	Ots06q	Omy01b	Co04b	On10a	Og08b	Ok36	6B
7.1	Cclu13	Cart20	Calb06	Ssa13b	BT-10	Sf08b	AC20b	Ots09p	Omy12a	Co06a	On22b	Og16b	Ok12	7A
7.2	Cclu08	Cart19	Calb07	Ssa04b	BT-22	Sf09	AC23	Ots30	Omy10a	Co28	On10b	Og02b	Ok11	7B
8.1	Cclu36	Cart27	Calb17	Ssa23	BT-15	Sf04a	AC13b	Ots01p	Omy04a	Co10a	On17	Og06a	Ok26	8A
8.2	Cclu06	Cart03a	Calb08	Ssa10a	BT-35	Sf17	AC16	Ots05q	Omy05b	Co13a	On24a	Og15a	Ok01b	8B
9.1	Cclu06b	Cart03b or Cart34	missing	Ssa02b	BT-20	Sf42	AC01a	Ots32	Omy13a	Co20b	On21a	Og26a	Ok32a	9A
9.2	missing	Cart03b or Car34	Calb05	Ssa12a	BT-06a	Sf03b	AC21	Ots02q	Omy17b	Co01b	On15b	Og18a	Ok10b	9B
10.1	Cclu10	Cart08	Calb20b	Ssa27	BT-29	Sf23	AC31	Ots13p	Omy18b	Co17a	On04a	Og24a	Ok20	10A
10.2	Cclu24a	Cart04b	Calb09	Ssa14b	BT-37	Sf34	AC30	Ots31	Omy14a	Co14b	On07a	Og09b	Ok19a	10B
11.1	Cclu18	Cart05a	Calb13	Ssa06a	BT-05a	Sf14	AC20d	Ots27	Omy13b	Co10b	On21b	Og26b	Ok32b	11A
11.2	missing	Cart09	Calb34	Ssa03b	BT-03	Sf08a	AC20a	Ots09q	Omy12b	Co06b	On26	Og16a	Ok05	11B
12.1	Cclu27	Cart33	Calb14	Ssa13a	BT-27	Sf18	AC17	Ots22	Omy16b	Co24	On20a	Og10a	Ok27	12A
12.2	Cclu14	Cart16	Calb28	Ssa15b	BT-17	Sf30	AC07	Ots16q	Omy09b	Co17b	On07b	Og03a	Ok28a	12B
13.1	Cclu34	Cart17	Calb25	Ssa24	BT-19	Sf06b	AC15a	Ots04p	Omy06a	Co03a	On27b	Og04a	Ok14a	13A/13C
13.2	Cclu37	Cart32	Calb31	Ssa20a	BT-04	Sf40	AC33	Ots12p	Omy11a	Co08a	On13b	Og05a	Ok25	13B
14.1	Cclu04b	Cart01b	Calb02a	Ssa01c	BT-16	Sf13	AC04q.2	Ots20	Omy05a	Co23	On04b	Og11a	Ok09	14A
14.2	Cclu33	Cart38	Calb11	Ssa11b	BT-36b	Sf10	AC05	Ots33	Omy29a	Co29	On19	Og20	Ok06	14B
15.1	Cclu31	Cart10	Calb18	Ssa09a	BT-31	Sf35	AC04q.2	Ots08p	Omy25b	Co14a	On12a	Og10b	Ok35a	15A
15.2	Cclu22	Cart31	Calb10	Ssa01a	BT-09	Sf12	AC09	Ots11q	Omy19b	Co07b	On18a	Og17a	Ok29a	15B
16.1	Cclu02 or Clu03	Cart07	Calb03b	Ssa21	BT-24	Sf26	AC36	Ots26	Omy22	Co26	On01	Og01b	Ok07	16A
16.2	Cclu32	Cart28	Calb21	Ssa25	BT-07	Sf24	AC02	Ots03q	Omy03b	Co02b	On03a	Og09a	Ok34a	16B
17.1	Cclu38	Cart24	Calb05	Ssa12b	BT-06b	Sf03a	AC01b	Ots02p	Omy17a	Co01a	On15a	Og18b	Ok10a	17A
17.2	Cclu21	Cart22	Calb12	Ssa22	BT-26	Sf21	AC11	Ots07q	Omy07b	Co05b	On02b	Og03b	Ok21	17B
18.1	Cclu40	Cart29	Calb24	Ssa15a	BT-39	Sf19	Ac28b	Ots05p	Omy08a	Co12a	On24b	Og12a	Ok19b	18A
18.2	Cclu17	Cart37	Calb23	Ssa06b	BT-05b	Sf31	AC14a	Ots18	Omy04b	Co21	On13a	Og14a	Ok08	18B
19.1	Cclu30	Cart13	Calb04	Ssa10b	BT-25	Sf15	AC04q.1	Ots19	Omy02b	Co22	On09	Og01a	Ok17	19A
19.2	Cclu11	Cart11	Calb15	Ssa16a	BT-21	Sf20	AC26	Ots06p	Omy01a	Co04a	On25	Og02a	Ok22	19B
20.1	Cclu10b	Cart08 or Cart02	Calb36	Ssa05b	BT-11b	Sf07a	AC06_1	Ots23	Omy02a	Co13b	On14a	Og15b	Ok31	20A
20.2	Cclu01a	Cart02b	Calb20a	Ssa02a	BT-12	Sf29	AC35	Ots03p	Omy03a	Co02a	On03b	Og19a	Ok34b	20B
21.1	Cclu12	Cart05b	Calb13	Ssa29		Sf05b	AC27q	Ots29	Omy15a	Co11b	On06a	Og07b	Ok04a	21A
21.2	Cclu39	Cart36	Calb26	Ssa19a	BT-40b	Sf16	AC14b	Ots16p	Omy11b	Co18b	On22a	Og12b	Ok28b	21B
22.1	Cclu19	Not clear	missing	Ssa17a	BT-01b	Sf39	AC12	Ots07p	Omy07a	Co05a	On02a	Og21b	Ok37	22A
22.2	Cclu19	Cart21	missing	Ssa16b	BT-01a	Sf05a	AC27b	Ots14p	Omy18a	Co16b	On05b	Og23b	Ok30b	22B
23.1	missing	Cart07 or Cart02	Calb03b	Ssa07b	BT-02a	Sf02b	AC03a	Ots15p	Omy21a	Co09a	On08b	Og25a	Ok13b	23A
23.2	missing	Cart07 or Cart02	missing	Ssa17b	BT-38	Sf37	AC24	Ots17	Omy15b	Co19a	On23a	Og14b	Ok33	23B
24.1	Cclu24b	Cart04a	Calb09b	Ssa07a	BT-02b	Sf02a	AC03b	Ots15q	Omy21b	Co09b	On08a	Og25b	Ok13a	24A
24.2	Cclu23	Cart35	Calb32	Ssa18b		Sf32	AC37	Ots10p	Omy09a	Co16a	On12b	Og21a	Ok35b	24B
25.1	missing	Not clear	Calb39	Ssa04a	BT-15	Sf04b	AC34	Ots34	Omy10b	Co12b	On11b	Og24b	Ok16	25A
25.2	missing	missing	missing	Ssa08a	BT-33	Sf41	AC13c	Ots11p	Omy19a	Co07a	On18b	Og17b	OK29b	25B
